# Phenotypic deconvolution in heterogeneous cancer cell populations using drug screening data

**DOI:** 10.1101/2022.01.17.476604

**Authors:** Alvaro Köhn-Luque, Even Moa Myklebust, Dagim Shiferaw Tadele, Mariaserena Giliberto, Leonard Schmiester, Jasmine Noory, Elise Harivel, Polina Arsenteva, Shannon M. Mumenthaler, Fredrik Schjesvold, Kjetil Taskén, Jorrit M. Enserink, Kevin Leder, Arnoldo Frigessi, Jasmine Foo

**Affiliations:** Oslo Centre for Biostatistics and Epidemiology, Faculty of Medicine, University of Oslo, 0372 Oslo, Norway; Department of Molecular Cell Biology, Institute for Cancer Research, Oslo University Hospital, 0379 Oslo, Norway; Centre for Cancer Cell Reprogramming, Institute of Clinical Medicine, Faculty of Medicine, University of Oslo, 0318 Oslo, Norway; Translational Hematology and Oncology Research, Cleveland Clinic, Cleveland, OH 44131, USA; Dept. of Cancer Immunology, Institute for Cancer Research, Oslo University Hospital, 0310 Oslo, Norway; KG Jebsen Center for B-Cell Malignancies, Institute for Clinical Medicine, University of Oslo, 0450 Oslo, Norway; Institute for Mathematics and its Applications, School of Mathematics, University of Minnesota, Minneapolis, MN 55455, USA; ENSTA, Institut Polytechnique de Paris, 91120 Palaiseau, Paris, France; Institut de Matématiques de Bourgogne, Universite de Bourgogne, 21078 Dijon Cedex, Dijon, France; Lawrence J. Ellison Institute for Transformative Medicine, Los Angeles, CA 90064, USA; Department of Biomedical Engineering, Viterbi School of Engineering, University of Southern California, Los Angeles, CA 90089, USA; Department of Oncology, Norris Comprehensive Cancer Center, Keck School of Medicine, University of Southern California, CA 90033, USA; Oslo Myeloma Center, Department of Hematology, Oslo University Hospital, 0450 Oslo, Norway; Section for Biochemistry and Molecular Biology, Faculty of Mathematics and Natural Sciences, University of Oslo, 0037 Oslo, Norway; College of Science and Engineering, University of Minnesota, Minneapolis, MN 55455, USA; Oslo Centre for Biostatistics and Epidemiology, Oslo University Hospital, 0372 Oslo, Norway

**Author notes:** These authors contributed equally to this work (Alvaro Köhn-Luque, Even Moa Myklebust). Department of Medical Genetics, Oslo University Hospital, Oslo, Norway (Dagim Shiferaw Tadele). These authors contributed equally to this work (Kevin Leder, Arnoldo Frigessi, Jasmine Foo).

## Abstract

Tumor heterogeneity is an important driver of treatment failure in cancer since therapies often select for drug-tolerant or drug-resistant cellular subpopulations that drive tumor growth and recurrence. Profiling the drug-response heterogeneity of tumor samples using traditional genomic deconvolution methods has yielded limited results, due in part to the imperfect mapping between genomic variation and functional characteristics. Here, we leverage mechanistic population modeling to develop a statistical framework for profiling phenotypic heterogeneity from standard drug screen data on bulk tumor samples. This method, called PhenoPop, reliably identifies tumor subpopulations exhibiting differential drug responses, and estimates their drug-sensitivities and frequencies within the bulk. We apply PhenoPop to synthetically-generated cell populations, mixed cell-line experiments, and multiple myeloma patient samples, and demonstrate how it can provide individualized predictions of tumor growth under candidate therapies. This methodology can also be applied to deconvolution problems in a variety of biological settings beyond cancer drug response.

**Motivation:** Tumors are typically comprised of heterogeneous cell populations exhibiting diverse phenotypes. This heterogeneity, which is correlated with tumor aggressiveness and treatment failure, confounds current drug screening efforts aimed at informing therapy selection. In order to optimally select treatments, understanding the frequency and drug-response profile of individual subpopulations within a tumor is critical. Furthermore, quantitative profiles of tumor drug-response heterogeneity, in combination with predictive mathematical modeling of tumor dynamics, can be used to design effective temporal drug-sequencing strategies for tumor reduction.

Here, we present a method that enables the deconvolution of tumor samples into individual sub-components exhibiting differential drug-response. This method relies on standard bulk drug-screen measurements and outputs the frequencies and drug-sensitivities of tumor subpopulations. This framework can also be applied more broadly to deconvolve cellular populations with heterogeneous responses to a variety of external stimuli and environmental factors.
