## Supplementary material for "Phenotypic deconvolution in heterogeneous cancer cell populations using drug screening data": Multiple myeloma patient information

### Sheet: Sheet1
Patient clinical data and drugs tested in screen assay
Patient ID	Type	FISH	Line	Exposed To	Best Response	Becoming refractrory to	Treat. After sampling	Besteresponse	Drug tested in screening assay	Clones by DECIPHER	% of clones resistant	% of clones sensitive
MM2108	RMM	not done	1	Melpha+Pred+Bort	PR	no refractory	ixa+dex	PR	ixazomib	one
									thalidomide	one
									selinexor	one
			2	Len+Dex	VGPR	refractory to all			dexamethasone	one
MM720	RMM	t(4;14)-High risk MM	1	ASCT+Bort+Len+Dex	PR	Not refractory	Dara+Pom+Dex	PD	ixazomib	one
		aberration of chromosome 1	2	ASCT+Bend+Melpha+Pom+Dex	VGPR	Pom+Dex			thalidomide	one
			3	Pano+Bort+Dex	SD	Refractory to all			selinexor	one
			4	Dara+Carf+Dex	VGPR	Refractory to all			dexamethasone	one
MM195	RMM	Gain(11q13) (CCND1)	1	Bort+Dex					melflufen	one
		6p21 (CCND3)	2	Cy+Bort+Dex					selinexor	one
		Gain(1q21)	3	Melpha+Pred+Thal					dexamethasone	one
			4	Len+Dex
			5	Dara+Dex
			6	Lena+Dex
			7	Carf+Dex
			8	Ixa+Dex
			9	Cy+Pom+Dex		dexamethasone
MM36	RMM	del(13q)(RB1)	1	Bort+Thal+Dex					venetoclax	two	0.23	0.77
		del(17p)(TP53)-High risk MM	2	Bort+Len+Dex + ASCT					melflufen	one
		gain (11q13)(CCDN1)	3	Bort+Len+Dex + ASCT					selinexor	one
		del(16q23)	4	Len+Dex		lenalidomide/dexamethasone			dexamethasone	one
			5	Melflu+Dex		melflufen/dexamethasone
MM1420	RMM	gain(1q21)-High risk MM	1	Bort+Len+Dex + ASCT + Carf+len+Dex		Carf+Len+Dex			venetoclax	two	0.58	0.42
		del(13q)(RB1)	2	Dara+Dex		Dex			melflufen	two	0.38	0.62
									selinexor	two	0.27	0.73
									dexamethasone	two	0.87	0.13
Comments: Melpha, melphalan; Pred,prednisolone; Bort, bortezomib; Len, lenalidomide; Dex, dexamethasone; Cy, cyclophosphamide;ASCT, autologous stem cell transplantation; Pom, pomalidomide; Thal, thalidomide; Pano, panobinostat; Dara, daratumumab; Carf, carfilzomib; Ixa, ixazomib; Melflu, melfluen.
Best Response: PR, partial response; VGPR, very good partial response; SD, stable disease; PD, progressive disease.
RB1, Retinoblastoma 1; CCDN1, Cyclin D1; CCDN3, Cyclin D3.
